# Large-Scale Assessment of *NF1* Single Amino Acid Variants as HLA Class I Neoantigens

**DOI:** 10.64898/2026.05.10.724138

**Authors:** Sung Yun Jung, Aylar Babaei, Alexandros Tzatsos, Junfeng Ma, Yang Yu, Wai Chin Chong, Huizhen Zhang, Richard T. Graham, Conrad Russell Cruz, Javad Nazarian, Brian R. Rood, Jianhua Yang, Chunchao Zhang

**Affiliations:** Department of Molecular and Cellular Biology, Baylor College of Medicine, Houston, TX, USA; Center for Cancer and Immunology Research, Children’s National Research Institute, Children’s National Hospital, Washington, DC, USA; Department of Anatomy and Cell Biology, George Washington University Cancer Center, Washington, DC, USA; Department of Oncology, Lombardi Comprehensive Cancer Center, Georgetown University Medical Center, Georgetown University, Washington, DC, USA; Division of Oncology, Cancer and Blood Diseases Institute, Cincinnati Children’s Hospital Medical Center, Cincinnati, OH, USA; Department of Pediatrics, The George Washington University School of Medicine and Health Sciences, Washington, DC, USA; DIPG/DMG Center Zurich, Children’s Research Center, University Children’s Hospital Zurich, University of Zurich, Zurich, Switzerland; Department of Otorhinolaryngology - Head and Neck Surgery, The University of Maryland School of Medicine, Baltimore, MD, USA

**Author notes:** Correspondence to: C Zhang, Department of Otorhinolaryngology - Head and Neck Surgery, The University of Maryland School of Medicine, Baltimore, MD, USA. **Conflict of interest statement:** These authors declare no conflict of interests.

**Keywords:** Neurofibromatosis Type 1, Neoantigen, HLA binding prediction

## Abstract

Neoantigens are cancer-specific antigens arising from genomic alterations. Single Amino Acid Variants (SAAVs) represent a primary class of these neoantigens. To evaluate the therapeutic potential of Neurofibromin 1 (*NF1*)-derived SAAVs - given that *NF1* is frequently mutated in malignant brain tumors - we prioritized the 40 *NF1* SAAVs determined to be HLA-A*02:01 binders using computational prediction coupled with experimental validation. To validate these predicted neoepitopes, we employed a two-tiered experimental approach in HLA-A*02:01 homozygous U87-MG cells. We first synthesized minigene constructs encoding the predicted neoepitopes, introduced them via lentiviral transfection and confirmed their expression by mass spectrometry (MS). Subsequently, we performed endogenous validation using pan-HLA immunoprecipitation mass spectrometry (IP-MS), confirming 4 (10 neoepitopes) of the 40 candidate SAAVs. We observed a discrepancy between *in silico* predictions and the observed sequences. Our endogenous peptidomics further revealed conserved peptide motifs and demonstrated that peptide selection for HLA presentation is transient. While our study substantiates the therapeutic feasibility of T-cell immunotherapies targeting *NF1* mutations, these results underscore a limitation in current computational prediction. Our study highlights the necessity of experimental validation to refine neoantigen prioritization strategies.
