## Supplemental Table 1 for "Large-Scale Assessment of *NF1* Single Amino Acid Variants as HLA Class I Neoantigens"

### Sheet: 40 NF1 SAAVs
Construct_ID	DNA_Changes	Protein_Changes	extended pept sequence	extended_pept_mut_pos	extended cDNA sequence	extended_cDNA_mut_pos	EL Predicted	EL Rank,%	consensus Predicted	consensus Rank,%	Detected sequence
NF1_C1	ENST00000358273.4:c.8288C>T	P2763L	PGIDEETSEESLLTPTSPYLPALQSQLSITAN	20	CCTGGAATTGATGAAGAAACCAGTGAAGAATCCCTCCTGACTCCCACATCTCCTTACCTTCCTGCACTGCAGAGCCAGCTTAGTATCACTGCCAAC	59	LLTPTSPYL	0.03	SLLTPTSPYL	0.39	LLTPTSPYL
NF1_C1	ENST00000358273.9:c.4312G>A	G1438S	AIVSPYEAGILDKKPPPRIERSLKLMSKILQSIANHVL	22	GCCATTGTCTCACCGTATGAAGCAGGGATTTTAGATAAAAAGCCACCACCTAGAATCGAAAGGAGCTTGAAGTTAATGTCAAAGATACTTCAGAGTATTGCCAATCATGTTCTC	64	SLKLMSKILQS	2.4	RSLKLMSKILQSI	1.5	NA
NF1_C1	ENST00000358273.9:c.7950T>G	F2650L	QRILYEYLAEASVVLPKVFPVVHNLLDSKINTLLSLCQ	15	CAACGAATTCTTTATGAATACTTAGCAGAGGCCAGTGTTGTGTTGCCCAAAGTCTTTCCTGTTGTGCATAATTTGTTGGACTCTAAGATCAACACCCTGTTATCATTGTGCCAA	45	YLAEASVVL	0.02	YLAEASVVLPKV	0.1	VLPKVFPVV;AEASVVLPK;AEASVVLPKVF;VVLPKVFPV;YLAEASVVLPK
NF1_C1	ENST00000358273.4:c.5189C>T	T1730I	GKLAEHIEHEQQKLPAAILALEEDLKVFHNALK	18	GGGAAACTGGCTGAGCACATAGAGCATGAACAACAGAAACTACCTGCTGCCATCTTGGCTTTAGAAGAGGACCTGAAGGTATTCCACAATGCTCTCAAG	53	KLPAAILAL	0.13	ILALEEDLKV	0.85	NA
NF1_C1	ENST00000358273.9:c.329T>C	V110A	AGQPKDTMRLDETMLAKQLLPEICHFLHTCRE	16	GCTGGGCAACCAAAGGACACAATGAGATTAGATGAAACGATGCTGGCCAAACAGTTGCTGCCAGAAATCTGCCATTTTCTTCACACCTGTCGTGAA	47	RLDETMLAKQL	0.26	MLAKQLLPEICHFL	0.71	NA
NF1_C2	ENST00000358273.9:c.6185G>A	C2062Y	KVIGRMCKIIDKTYLSPTPTLEQHLMWDDIAIL	14	AAGGTTATTGGAAGGATGTGCAAAATAATTGACAAGACATACTTATCTCCAACTCCTACTTTAGAACAACATCTTATGTGGGATGATATTGCTATTTTA	41	YLSPTPTL	0.18	YLSPTPTLEQHL	3.9	NA
NF1_C2	ENST00000358273.9:c.8304C>G	S2768R	LPGIDEETSEESLLTPTSPYPPALQRQLSITANLNLSN	26	CTGCCTGGAATTGATGAAGAAACCAGTGAAGAATCCCTCCTGACTCCCACATCTCCTTACCCTCCTGCACTGCAGAGGCAGCTTAGTATCACTGCCAACCTTAACCTTTCTAAT	78	RQLSITANL	0.44	ALQRQLSITANL	4.4	NA
NF1_C2	ENST00000358273.4:c.8260T>G	S2754A	YLPGIDEETSEEALLTPTSPYPPALQSQLSITANLNLS	13	TACCTGCCTGGAATTGATGAAGAAACCAGTGAAGAAGCCCTCCTGACTCCCACATCTCCTTACCCTCCTGCACTGCAGAGCCAGCTTAGTATCACTGCCAACCTTAACCTTTCT	37	ALLTPTSPYPPAL	0.92	ALLTPTSPYPPAL	2.8	NA
NF1_C2	ENST00000358273.9:c.3295A>G	K1099E	LPLQPEEGDGVELMEAESQLFLKYFTLFMNLLND	17	CTCCCTCTGCAGCCTGAAGAAGGAGATGGTGTGGAATTGATGGAAGCCGAATCACAGTTATTTCTTAAATACTTCACATTATTTATGAACCTTTTGAATGAC	49	GVELMEAESQL	0.24	LMEAESQLFL	1.69	AESQLFLKY;AESQLFLKYF;MEAESQLFL
NF1_C2	ENST00000358273.4:c.7975A>G	N2659D	QRILYEYLAEASVVFPKVFPVVHDLLDSKINTLLSLCQ	24	CAACGAATTCTTTATGAATACTTAGCAGAGGCCAGTGTTGTGTTTCCCAAAGTCTTTCCTGTTGTGCATGATTTGTTGGACTCTAAGATCAACACCCTGTTATCATTGTGCCAA	70	KVFPVVHDL	0.09	DLLDSKINTLLSL	2.8	NA
NF1_C3	ENST00000358273.9:c.276A>T	K92N	YLSQLIILDTLENCLAGQPKDTMRLDETMLVKQLLPEI	13	TATCTCTCTCAGTTGATTATATTGGATACACTGGAAAATTGTCTTGCTGGGCAACCAAAGGACACAATGAGATTAGATGAAACGATGCTGGTCAAACAGTTGCTGCCAGAAATC	39	ILDTLENCL	0.26	ILDTLENCL	3.4	NA
NF1_C3	ENST00000358273.4:c.2084T>C	L695P	CRQAQTKLEVALYMFPWNPDTEAVLVAMSCFRHLCEEA	16	TGCCGACAAGCCCAGACCAAACTAGAAGTGGCCCTGTACATGTTTCCGTGGAACCCTGACACTGAAGCTGTTCTGGTTGCCATGTCCTGTTTCCGCCACCTCTGTGAGGAAGCA	47	YMFPWNPDTEA	0.27	YMFPWNPDTEAVLV	0.05	NA
NF1_C3	ENST00000356175.3:c.6034G>C	D2012H	SATGGLGSIKAEVMAHTAVALASGNVKLVSSKVI	16	AGTGCAACAGGTGGCTTGGGATCAATAAAAGCTGAGGTGATGGCACATACTGCTGTAGCTTTGGCTTCTGGAAATGTGAAATTGGTTTCAAGCAAGGTTATT	46	VMAHTAVAL	0.49	VMAHTAVAL	2.3	VMAHTAVAL
NF1_C3	ENST00000358273.4:c.7079T>G	F2360C	LRIFNDKSPEEVCMAIRNPLEWHCKQMDHFVG	13	CTCCGTATATTCAATGACAAGAGTCCAGAGGAAGTATGTATGGCAATCCGGAATCCTCTGGAGTGGCACTGCAAGCAAATGGATCATTTTGTTGGA	38	KSPEEVCMA	5.5	KSPEEVCMAI	12.9	NA
NF1_C3	ENST00000358273.9:c.5532G>T	K1844N	ELSQPDSIPQHTNIRPKDVPGTLLNIALLNLGSSDPSL	13	GAACTGTCACAGCCCGACTCTATCCCCCAACACACCAATATTCGGCCAAAAGATGTCCCTGGGACACTGCTCAATATCGCATTACTTAATTTAGGCAGTTCTGACCCGAGTTTA	39	SQPDSIPQHTNI	3.4	NIRPKDVPGTLLNI	28	NA
NF1_C4	ENST00000358273.4:c.5545G>A	D1849N	LSQPDSIPQHTKIRPKNVPGTLLNIALLNLGSSDPSLR	17	CTGTCACAGCCCGACTCTATCCCCCAACACACCAAGATTCGGCCAAAAAATGTCCCTGGGACACTGCTCAATATCGCATTACTTAATTTAGGCAGTTCTGACCCGAGTTTACGG	49	NVPGTLLNI	1.6	NVPGTLLNIALLNL	5.2	NA
NF1_C4	ENST00000358273.4:c.5636C>T	A1879V	PSLRSAAYNLLCVLTCTFNLKIEGQLLETSGL	13	CCGAGTTTACGGTCAGCTGCCTATAATCTTCTGTGTGTCTTAACTTGTACCTTTAATTTAAAAATCGAGGGCCAGTTACTAGAGACATCAGGTTTA	38	SAAYNLLCV	3.2	NLLCVLTCTFNL	2	NA
NF1_C4	ENST00000358273.9:c.1496T>C	L499P	ETRSYKYLLLSMVKPIHADPKLLLCNPRKQGPETQGST	15	GAGACAAGAAGCTATAAGTATCTTCTCTTGTCCATGGTGAAACCAATTCATGCAGATCCAAAGCTCTTGCTTTGTAATCCAAGAAAACAGGGGCCCGAAACCCAAGGCAGTACA	44	LLLSMVKPIHA	1.3	LLLSMVKPI	0.27	NA
NF1_C4	ENST00000358273.9:c.3296A>T	K1099I	LPLQPEEGDGVELMEAISQLFLKYFTLFMNLLND	17	CTCCCTCTGCAGCCTGAAGAAGGAGATGGTGTGGAATTGATGGAAGCCATATCACAGTTATTTCTTAAATACTTCACATTATTTATGAACCTTTTGAATGAC	50	ELMEAISQL	0.09	ELMEAISQL	1	NA
NF1_C4	ENST00000358273.9:c.2369T>C	L790P	NTEAWEDTHAKWEQATKPILNYPKAKMEDGQA	18	AACACTGAGGCTTGGGAAGATACACATGCAAAATGGGAACAAGCAACAAAGCCAATCCTTAACTATCCAAAAGCCAAAATGGAAGATGGCCAGGCT	53	ATKPILNYP	7.7	KPILNYPKA	35	NA
NF1_C5	ENST00000356175.3:c.5776G>C	E1926Q	GFSKSSIELKHLCLQYMTPWLSNLVRFCKHNDD	15	GGATTTAGCAAATCTAGTATTGAATTGAAACACCTTTGTTTGCAATACATGACTCCATGGCTGTCAAATCTAGTTCGTTTTTGCAAGCATAATGATGAT	43	CLQYMTPWL	2.6	QYMTPWLSNLV	0.585	NA
NF1_C5	ENST00000358273.9:c.6331G>T	V2111L	MLSFNNSLDVAAHLPYLFHVVTFLLATGPLSLRASTHG	25	ATGCTGTCCTTCAACAATTCCCTTGATGTGGCAGCTCATCTTCCCTACCTCTTCCACGTTGTTACTTTCTTATTAGCCACAGGTCCGCTCTCCCTTAGAGCTTCCACACATGGA	73	FLLATGPLSL	0.09	YLFHVVTFLL	0.13	NA
NF1_C5	ENST00000358273.9:c.8263C>T	L2755F	LPGIDEETSEESFLTPTSPYPPALQSQLSITANLNLSN	13	CTGCCTGGAATTGATGAAGAAACCAGTGAAGAATCCTTCCTGACTCCCACATCTCCTTACCCTCCTGCACTGCAGAGCCAGCTTAGTATCACTGCCAACCTTAACCTTTCTAAT	37	FLTPTSPYPPAL	0.5	FLTPTSPYPPAL	0.86	NA
NF1_C5	ENST00000358273.4:c.3311T>G	L1104R	AGLPLQPEEGDGVELMEAKSQLFRKYFTLFMNLLNDCS	24	GCTGGTCTCCCTCTGCAGCCTGAAGAAGGAGATGGTGTGGAATTGATGGAAGCCAAATCACAGTTATTTCGTAAATACTTCACATTATTTATGAACCTTTTGAATGACTGCAGT	71	QLFRKYFTL	0.18	QLFRKYFTL	1.8	NA
NF1_C5	ENST00000358273.4:c.1190G>A	C397Y	RISPHNNQHFKIYLAQNSPSTFHYVLVNSLHRIITNSA	13	CGTATAAGCCCTCACAACAACCAACACTTTAAGATCTACCTGGCTCAGAATTCACCTTCTACATTTCACTATGTGCTGGTAAATTCACTCCATCGAATCATCACCAATTCCGCA	38	YLAQNSPST	0.34	YLAQNSPSTFHYV	0.16	NA
NF1_C6	ENST00000358273.9:c.6299T>C	L2100P	RYMLMLSFNNSLDVAAHPPYLFHVVTFLVATGP	18	CGCTACATGCTGATGCTGTCCTTCAACAATTCCCTTGATGTGGCAGCTCATCCTCCCTACCTCTTCCACGTTGTTACTTTCTTAGTAGCCACAGGTCCG	53	SLDVAAHPPYL	0.25	PPYLFHVVTFLV	0.2	NA
NF1_C6	ENST00000358273.4:c.1883A>G	Y628C	ILICRNKFLLKNKQADRSSCHFLLFCGVGCDIPSSGNT	26	ATATTGATCTGCAGGAATAAATTTCTTCTTAAAAATAAGCAGGCAGATAGAAGTTCCTGTCACTTTCTCCTTTTTTGCGGGGTAGGATGTGATATTCCTTCTAGTGGAAATACC	77	FLLFCGVGCDI	6.5	LLFCGVGCDI	2.35	NA
NF1_C6	ENST00000358273.9:c.1827A>C	K609N	LSSTEILKWLREILICRNNFLLKNKQADRSSCHF	19	CTTAGTAGCACAGAAATTCTCAAGTGGTTGCGGGAAATATTGATCTGCAGGAATAACTTTCTTCTTAAAAATAAGCAGGCAGATAGAAGTTCCTGTCACTTT	57	ILICRNNFL	0.78	ILICRNNFLL	1.065	NA
NF1_C6	ENST00000358273.9:c.7850C>T	A2617V	SVSESNVLLDEEVLTDPKIQVLLLTVLATLVKYTTDEF	21	TCAGTGTCTGAATCAAATGTTCTCTTGGATGAAGAAGTACTTACTGATCCGAAGATCCAGGTGCTGCTTCTTACTGTTCTAGCTACACTGGTAAAATATACCACAGATGAGTTT	62	VLTDPKIQV	0.05	VLLLTVLATL	0.59	NA
NF1_C6	ENST00000358273.4:c.5588G>A	G1863D	DVPGTLLNIALLNLDSSDPSLRSAAYNLLCALT	15	GATGTCCCTGGGACACTGCTCAATATCGCATTACTTAATTTAGACAGTTCTGACCCGAGTTTACGGTCAGCTGCCTATAATCTTCTGTGTGCCTTAACT	44	NLDSSDPSL	0.15	NLDSSDPSL	2.1	NA
NF1_C7	ENST00000358273.9:c.6657T>G	D2219E	TSLETVTEALLEIMEACMREIPTCKWLDQWTEL	20	ACATCCTTGGAAACAGTCACAGAAGCTTTGTTGGAGATCATGGAGGCATGCATGAGAGAGATTCCAACGTGCAAGTGGCTGGACCAGTGGACAGAACTA	60	ALLEIMEACMREI	2.5	ALLEIMEACMREI	2.6	NA
NF1_C7	ENST00000358273.4:c.3541G>A	E1181K	LMHSIGLGYHKDLQTRATFMKVLTKILQQGTEFDTLAE	21	CTCATGCACTCCATAGGCTTAGGTTACCACAAGGATCTCCAGACAAGAGCTACATTTATGAAAGTTCTGACAAAAATCCTTCAACAAGGCACAGAATTTGACACACTTGCAGAA	61	FMKVLTKI	2.9	LQTRATFMKV	7.3	NA
NF1_C7	ENST00000358273.4:c.4517C>T	A1506V	PTSDAVNHSLSFISDGNVLVLHRLLWNNQEKIG	20	CCTACAAGTGATGCAGTAAATCATAGTCTTTCCTTCATAAGTGACGGCAATGTGCTTGTTTTACATCGTCTACTCTGGAACAATCAGGAGAAAATTGGG	59	FISDGNVLV	0.03	FISDGNVLV	0.4	NA
NF1_C7	ENST00000358273.4:c.3055G>A	V1019I	HAIQIKTKLCQLIEVMMARRDDLSFCQEMKFRNKMVEY	13	CATGCAATTCAAATAAAAACGAAACTGTGTCAATTAATTGAAGTAATGATGGCAAGGAGAGATGACCTCTCATTTTGCCAAGAGATGAAATTTAGGAATAAGATGGTAGAATAC	37	KLCQLIEVM	0.84	KLCQLIEV	2.44	NA
NF1_C7	ENST00000358273.9:c.1845G>C	K615N	LSSTEILKWLREILICRNKFLLKNNQADRSSCHFLLF	25	CTTAGTAGCACAGAAATTCTCAAGTGGTTGCGGGAAATATTGATCTGCAGGAATAAATTTCTTCTTAAAAATAACCAGGCAGATAGAAGTTCCTGTCACTTTCTCCTTTTT	75	FLLKNNQA	3.3	ILICRNKFLLKNN	12	NA
NF1_C8	ENST00000358273.4:c.586G>A	E196K	LQYINVDCAKLKRLLKKTAFKFKALKKVAQLAVINSL	17	TTACAGTATATCAATGTGGATTGTGCAAAATTAAAACGACTCCTGAAGAAAACAGCATTTAAATTTAAAGCCCTAAAGAAGGTTGCGCAGTTAGCAGTTATAAATAGCCTG	49	LLKKTAFKF	5.3	RLLKKTAFKFKAL	7.6	NA
NF1_C8	ENST00000356175.7:c.3269G>A	G1090E	SLLAGLPLQPEEEDGVELMEAKSQLFLKYFTLFMNLLN	13	TCACTTCTAGCTGGTCTCCCTCTGCAGCCTGAAGAAGAAGATGGTGTGGAATTGATGGAAGCCAAATCACAGTTATTTCTTAAATACTTCACATTATTTATGAACCTTTTGAAT	38	LQPEEEDGVEL	3.9	LQPEEEDGV	8.7	NA
NF1_C8	ENST00000358273.9:c.5481C>G	I1827M	HQECEAIVQSIIHMRTRWELSQPDSIPQHTKI	14	CACCAGGAGTGTGAAGCCATTGTCCAGTCTATCATTCATATGCGGACCCGCTGGGAACTGTCACAGCCCGACTCTATCCCCCAACACACCAAGATT	42	AIVQSIIHM	1.2	IIHMRTRWEL	7.3	NA
NF1_C8	ENST00000358273.4:c.1865G>T	C622F	ILICRNKFLLKNKQADRSSFHFLLFYGVGCDIPSSG	20	ATATTGATCTGCAGGAATAAATTTCTTCTTAAAAATAAGCAGGCAGATAGAAGTTCCTTTCACTTTCTCCTTTTTTACGGGGTAGGATGTGATATTCCTTCTAGTGGA	59	KQADRSSFHFL	1.4	FHFLLFYGV	2.9	NA
NF1_C8	ENST00000358273.4:c.7541C>T	T2514I	EGYLAATYPTVGQISPRARKSMSLDMGQPSQANTKKL	14	GAAGGATACCTTGCAGCCACCTATCCAACTGTCGGCCAGATCAGTCCCCGAGCCAGGAAATCCATGAGCCTGGACATGGGGCAACCTTCTCAGGCCAACACTAAGAAGTTG	41	ATYPTVGQI	2.1	YLAATYPTVGQI	2	NA
