## Supplemental Table 5 for "Large-Scale Assessment of *NF1* Single Amino Acid Variants as HLA Class I Neoantigens"

### Sheet: output
HLA binders (9mer)	Precusor counts	Precusors found in peptidomices ([peptide sequence, length, Uniprot ID, gene ID]			# precusors	count
YLGKTVTNA	1	['TKMKEIAEAYLGKTVTNA', 18, 'P11142', 'HSPA8']			1	139
KLLEPVLLL	1	['KLLEPVLLL', 9, 'P62249', 'RPS16']			2	43
ELDRQIKSF	1	['AELDRQIKSF', 10, 'Q13813', 'SPTAN1']			3	20
FVARMIPKV	1	['NPNFVARMIPKVEW', 14, 'Q9UI30', 'TRMT112']			4	10
AADGKGVVV	1	['AADGKGVVVVIK', 12, 'P46779', 'RPL28']			5	17
KQMHFRVQV	1	['TGMKNNATKQMHFRVQVRF', 19, 'Q969S3', 'ZNF622']			6	8
VIDFTGHAL	1	['DLGQDVIDFTGHAL', 14, 'P31150', 'GDI1']			7	8
AMAASPHAV	1	['AAMAASPHAVD', 11, 'Q13151', 'HNRNPA0']			8	1
RGDDTPLHL	1	['NRGDDTPLHLAA', 12, 'Q13418', 'ILK']			9	1
ALASEPLKV	1	['KDSDGQVFGALASEPLKV', 18, 'Q8N573', 'OXR1']			10	3
VLDQKEHRL	1	['ASVEKVLDQKEHRL', 14, 'Q99729', 'HNRNPAB']			11	2
YLDAMMNEA	1	['AYLDAMMNEAPGPINF', 16, 'O14950', 'MYL12B']			12	6
LQIDNARLA	1	['LQIDNARLA', 9, 'P13645', 'KRT10']			13	2
EEREGITVY	1	['KSVKIEEREGITVY', 14, 'Q9NRV9', 'HEBP1']			14	2
SGDFRNALL	1	['AKDITSDTSGDFRNALL', 17, 'P04083', 'ANXA1']			15	1
ISDYAVKIV	1	['SSISDYAVKIVKA', 13, 'Q99873', 'PRMT1']			21	1
SLSDHIVLL	1	['SLSDHIVLL', 9, 'P26006', 'ITGA3']			59	1
FLIEEQKIV	1	['AFLIEEQKIVVKVLKAQAQSQKAK', 24, 'P49207', 'RPL34']
KLSSLIILM	1	['PLAHKLSSLIILM', 13, 'P50454', 'SERPINH1']
AAPKAGPGV	1	['TAAAPKAGPGVVR', 13, 'Q15691', 'MAPRE1']
RQDVDNASL	1	['RQDVDNASL', 9, 'P08670', 'VIM']
RLFDQAFGL	1	['PHSRLFDQAFGL', 12, 'P04792', 'HSPB1']
ATWKSNYFL	1	['PREDRATWKSNYFLK', 15, 'P05388', 'RPLP0']
FLGRDTYGV	1	['DTANKKVFLGRDTYGVRPLFKAM', 23, 'P08243', 'ASNS']
AVVTQVNKV	1	['AVVTQVNKV', 9, 'P62487', 'POLR2G']
HLYNNEEQV	1	['HIDSAHLYNNEEQVGLAIRSK', 21, 'Q04828', 'AKR1C1']
ASDKETYEL	1	['VVASDKETYELR', 12, 'Q6P5R6', 'RPL22L1']
ALLRVTPFI	1	['ALLRVTPFILKKLDSI', 16, 'Q8N4H5', 'TOMM5']
SLFGGSVKL	1	['SLFGGSVKL', 9, 'Q8WUM4', 'PDCD6IP']
AEGEPRYAL	1	['AVDNGISQWAEGEPRYALTTTL', 22, 'Q9HB07', 'MYG1']
ALDLGNIRA	1	['SALDLGNIRAEPLNSVAH', 18, 'O95777', 'LSM8']
KLLLQVQHA	1	['TAVAPIERVKLLLQVQHASK', 20, 'P05141', 'SLC25A5']
KLGEIVTTI	1	['KLGEIVTTIPTIGF', 14, 'P18085', 'ARF4']
IILGGVKAV	1	['AKNIILGGVKAVTL', 14, 'P22314', 'UBA1']
KLGAVFNQV	1	['ILALEKLGAVFNQVAFPLQYTPR', 23, 'Q15393', 'SF3B3']
AELLQVANY	1	['KTAELLQVANY', 11, 'O15460', 'P4HA2']
KLLGKVTIA	1	['AIRNDEELNKLLGKVTIA', 18, 'P20671', 'H2AC7']
GEVSARQEL	1	['DIDKGEVSARQELKQR', 16, 'P13639', 'EEF2']
SESELGRKW	1	['SESELGRKWDR', 11, 'Q5TGZ0', 'MICOS10']
SLLDKIIGA	1	['SLLDKIIGA', 9, 'Q6NZI2', 'CAVIN1']
FLDITNPKA	1	['SKFQPQSPDFLDITNPKAVLENAL', 24, 'Q92890', 'UFD1']
KLGSVPVTV	1	['KLGSVPVTV', 9, 'Q9Y4C2', 'TCAF1']
IGDEDVGRV	1	['IGDEDVGRV', 9, 'P23284', 'PPIB']
IEKDLPHYF	1	['EPLVIEKDLPHYF', 13, 'P36969', 'GPX4']
YADHPFIFL	1	['RSPKLFYADHPFIFL', 15, 'P50454', 'SERPINH1']
SASEAAKKY	1	['AESASEAAKKY', 11, 'P51572', 'BCAP31']
NGISDLVKV	1	['NGISDLVKVTL', 11, 'P00338', 'LDHA']
SEQLFHRGY	1	['MESEQLFHRGYYR', 13, 'P51790', 'CLCN3']
TLLKQLKEA	1	['SGGLDSSLVAATLLKQLKEAQVQY', 24, 'P08243', 'ASNS']
YLLESVNKL	1	['AINASTGNYLLESVNKL', 17, 'P05120', 'SERPINB2']
FVADGIFKA	1	['AVQISKKRKFVADGIFKA', 18, 'P23396', 'RPS3']
TENPVIMGL	1	['STARTENPVIMGLSSQNGQLR', 21, 'P26196', 'DDX6']
GSWDGTLRL	1	['SGSWDGTLRLWDL', 13, 'P63244', 'RACK1']
SEVDLAKPL	1	['ATFISVQLKKTSEVDLAKPLVK', 22, 'Q8WUM4', 'PDCD6IP']
LMHSFILKA	1	['ASLMHSFILKA', 11, 'Q9NP97', 'DYNLRB1']
EEDQGSKLI	1	['STDTGVSLPSYEEDQGSKLIRKA', 23, 'Q9Y241', 'HIGD1A']
KSDERLTAF	1	['YLDRKSDERLTAFRNK', 16, 'O75438', 'NDUFB1']
NEDSTVHGF	1	['NEDSTVHGFLVQLPLD', 16, 'P11586', 'MTHFD1']
AVATFLQSV	1	['AAVATFLQSVQVPEFTPK', 18, 'P22314', 'UBA1']
KSDEMNVKV	1	['LGNPKSDEMNVKV', 13, 'P60660', 'MYL6']
GAVHDVKDV	1	['GAVHDVKDVLDS', 12, 'P81605', 'DCD']
TILRLLQQV	1	['VPQLQNNTILRLLQQV', 16, 'Q14152', 'EIF3A']
GAFVKPAVV	1	['GAFVKPAVVTVGDFPEEDYGLDEI', 24, 'Q99426', 'TBCB']
ILSKRGFSV	1	['SMEAHNILSKRGFSVR', 16, 'Q9NP77', 'SSU72']
LQDAEIARL	1	['TIGSKLQDAEIARLME', 16, 'P06703', 'S100A6']
SLQEEIAFL	1	['RKVESLQEEIAFLKK', 15, 'P08670', 'VIM']
YLPPATQVV	1	['RYLPPATQVVLISA', 14, 'P38919', 'EIF4A3']
SLAEPRVSV	1	['SLAEPRVSVREG', 12, 'P49327', 'FASN']
KEAETRAEF	1	['KEAETRAEFAER', 12, 'P67936', 'TPM4']
LLDVTPLSL	1	['LLDVTPLSL', 9, 'P11142', 'HSPA8']
APSGESRKF	1	['SEAPSGESRKF', 11, 'B5ME19', 'EIF3CL']
SNDIVNAIM	1	['ALKNNSNDIVNAIMELTM', 18, 'E9PAV3', 'NACA']
FVDDYTVRV	1	['GEFVDDYTVRVIDVF', 15, 'O00487', 'PSMD14']
LMDHTIPEV	1	['SLMDHTIPEV', 10, 'O00560', 'SDCBP']
ILFGHENRV	1	['ILFGHENRV', 9, 'O14775', 'GNB5']
QDEIIDKSY	1	['QDEIIDKSYTPSKIRHA', 17, 'O60493', 'SNX3']
VMDSKIVQV	1	['VMDSKIVQV', 9, 'P52294', 'KPNA1']
EEQLKVHGF	1	['GIVKEEQLKVHGF', 13, 'O60739', 'EIF1B']
ISDLVKVTL	1	['NGISDLVKVTL', 11, 'P00338', 'LDHA']
KVLAAVYKA	1	['KVLAAVYKA', 9, 'P04075', 'ALDOA']
AQYEDIAQK	1	['AQYEDIAQK', 9, 'P04264', 'KRT1']
HLNEHLYNM	1	['AGFHLNEHLYNMIIRRY', 17, 'P04632', 'CAPNS1']
EDKENYKKF	1	['AEDKENYKKF', 10, 'P08238', 'HSP90AB1']
AEEWYKSKF	1	['NLQEAEEWYKSKFADLSEAANR', 22, 'P08670', 'VIM']
NLAEDIMRL	1	['NLAEDIMRL', 9, 'P08670', 'VIM']
YQDLLNVKM	1	['HLREYQDLLNVKM', 13, 'P08670', 'VIM']
IAIIPSKKL	1	['EEIAIIPSKKL', 11, 'P08708', 'RPS17']
TLLKDAAKV	1	['DTLLKDAAKVC', 11, 'P09936', 'UCHL1']
SRFLNKQPY	1	['SRFLNKQPY', 9, 'P10619', 'CTSA']
AEAYLGKKV	1	['KETAEAYLGKKV', 12, 'P11021', 'HSPA5']
FMYDRPLRL	1	['FMYDRPLRL', 9, 'P12111', 'COL6A3']
IEDGVPQHL	1	['AGSRIEDGVPQHLVL', 15, 'P12111', 'COL6A3']
KLLPYIVGV	1	['SFGDLQEKLLPYIVGVAQR', 19, 'P12111', 'COL6A3']
LILDPIFKV	1	['LILDPIFKVF', 10, 'P13639', 'EEF2']
YENEVALRQ	1	['YENEVALRQ', 9, 'P13645', 'KRT10']
MADTFLEHM	1	['AMADTFLEHMC', 11, 'P14618', 'PKM']
YLLPAIVHI	1	['YLLPAIVHI', 9, 'P17844', 'DDX5']
AMAARPHSI	1	['AAMAARPHSIDGRVVEPKRA', 20, 'P22626', 'HNRNPA2B1']
EEEKNFKAF	1	['EEEKNFKAF', 9, 'P26373', 'RPL13']
ALLERGYSL	1	['ADALLERGYSLV', 12, 'P34897', 'SHMT2']
YLYVDKNFI	1	['AQQAADKYLYVDKNFINNPLA', 21, 'P35579', 'MYH9']
ALIDRMVNL	1	['ALIDRMVNLHQA', 12, 'P35638', 'DDIT3']
AAIKKLYQV	1	['STGAPAAIKKLYQVKGKKNIRATER', 25, 'P40121', 'CAPG']
SLLQTLYKV	1	['HSLLQTLYKV', 10, 'P46060', 'RANGAP1']
GLAKSIHHA	1	['LGLAKSIHHAR', 11, 'P46781', 'RPS9']
ALAKAPFAA	1	['AALAKAPFAAHGYGAFLTL', 19, 'P49721', 'PSMB2']
AADFEIGHF	1	['AADFEIGHFL', 10, 'P55209', 'NAP1L1']
SLITRLLEV	1	['ADGELNVDSLITRLLEVR', 18, 'P62140', 'PPP1CB']
VGDIPGVRF	1	['VGDIPGVRF', 9, 'P62266', 'RPS23']
AEGIHTGQF	1	['AEGIHTGQF', 9, 'P62917', 'RPL8']
DENGKISRL	1	['DENGKISRL', 9, 'P62979', 'RPS27A']
TLTGKTITL	1	['MQIFVKTLTGKTITLEVEPS', 20, 'P62987', 'UBA52']
ALAPSTMKI	1	['KEITALAPSTMKIK', 14, 'P60709', 'ACTB']
ILMEHIHKL	1	['ILMEHIHKL', 9, 'P84098', 'RPL19']
AEELFARKF	1	['AEELFARKF', 9, 'Q00610', 'CLTC']
VDSKGFDEY	1	['RLVDSKGFDEY', 11, 'Q01469', 'FABP5']
KLVTTVTEI	1	['TLWNGQKLVTTVTEIAG', 17, 'Q01518', 'CAP1']
GSNDKVGDF	1	['VVTGNMGSNDKVGDF', 15, 'Q02413', 'DSG1']
AEPEGTHSF	1	['AEPEGTHSF', 9, 'Q03135', 'CAV1']
AEYGGHQRL	1	['DSDAAEYGGHQRL', 13, 'Q04446', 'GBE1']
ITDGNSEHL	1	['DITDGNSEHLKR', 12, 'Q12907', 'LMAN2']
NESLFGKKY	1	['NESLFGKKY', 9, 'Q14192', 'FHL2']
KLYGKPIRV	1	['KLYGKPIRVNKA', 12, 'Q15427', 'SF3B4']
EENKLVKKI	1	['EENKLVKKI', 9, 'Q16181', 'SEPTIN7']
ALMPVLNQV	1	['ALMPVLNQV', 9, 'Q5RKV6', 'EXOSC6']
LLKARLVPA	1	['VLLKARLVPA', 10, 'Q6P995', 'FAM171B']
TMLARLASA	1	['TMLARLASA', 9, 'Q6UVK1', 'CSPG4']
GEVDYKKKY	1	['GEVDYKKKY', 9, 'Q8NBZ0', 'INO80E']
KLDPTKTTL	1	['KLDPTKTTL', 9, 'Q92597', 'NDRG1']
SEASRLAHY	1	['IASEASRLAHYNKR', 14, 'Q99880', 'H2BC13']
QEFNLPVRY	1	['AQQEFNLPVRYL', 12, 'Q96IJ6', 'GMPPA']
YLHDFLKYL	1	['YLHDFLKYL', 9, 'Q15014', 'MORF4L2']
TLTSKLYSL	1	['AAATLTSKLYSLLFRRTST', 19, 'Q9UDW1', 'UQCR10']
ALVVQVAEA	1	['ALVVQVAEA', 9, 'P07686', 'HEXB']
SEAITFQKL	1	['ADSEAITFQKLVKGHAY', 17, 'P17655', 'CAPN2']
SLLPAIVEL	1	['SQSLLPAIVEL', 11, 'P30153', 'PPP2R1A']
TADDPSLSL	1	['KTADDPSLSLIKY', 13, 'P39656', 'DDOST']
LLLPVVSFA	1	['LLLPVVSFA', 9, 'P43235', 'CTSK']
GLATDVQTV	1	['AGLATDVQTVA', 11, 'P49720', 'PSMB3']
VVQDGIVKA	2	['VVQDGIVKA', 9, 'P30044', 'PRDX5'];['SMVVQDGIVKA', 11, 'P30044', 'PRDX5']
SLPKGVVEV	2	['KMQKKAVAISLPKGVVEV', 18, 'P50454', 'SERPINH1'];['KMQKKAVAISLPKGVVEVTH', 20, 'P50454', 'SERPINH1']
GVLPNIQAV	2	['IAQGGVLPNIQAVLLPK', 17, 'P20671', 'H2AC7'];['VTIAQGGVLPNIQAVLLPK', 19, 'P20671', 'H2AC7']
RGDSVIVVL	2	['RGDSVIVVLRNPLIAGK', 17, 'P62316', 'SNRPD2'];['MFLRGDSVIVVLRNPLIAGK', 20, 'P62316', 'SNRPD2']
QEHLQLQNL	2	['AQILPIRFQEHLQLQNL', 17, 'Q00610', 'CLTC'];['AQILPIRFQEHLQLQNLG', 18, 'Q00610', 'CLTC']
AEILNGKEI	2	['APAEILNGKEISAQIR', 16, 'P11586', 'MTHFD1'];['APAEILNGKEISAQIRARLK', 20, 'P11586', 'MTHFD1']
GLDWLSHEL	2	['GLDWLSHELSKR', 12, 'P84085', 'ARF5'];['ATQGTGLYDGLDWLSHELSKR', 21, 'P84085', 'ARF5']
VLDGRGHLL	2	['AEVQVLVLDGRGHLLG', 16, 'P40429', 'RPL13A'];['AEVQVLVLDGRGHLLGR', 17, 'P40429', 'RPL13A']
SGDPAEYNL	2	['SGDPAEYNLR', 10, 'P02545', 'LMNA'];['SSGDPAEYNLR', 11, 'P02545', 'LMNA']
VADPTPFHI	2	['KVADPTPFHIQA', 12, 'P16152', 'CBR1'];['GIAFKVADPTPFHIQA', 16, 'P16152', 'CBR1']
HLFETISQA	2	['PDHLFETISQA', 11, 'P49720', 'PSMB3'];['SLWEPNMDPDHLFETISQA', 19, 'P49720', 'PSMB3']
RLAPVYQKL	2	['SVRLAPVYQKLLERMKH', 17, 'Q15582', 'TGFBI'];['ASQRSVRLAPVYQKLLERMKH', 21, 'Q15582', 'TGFBI']
AEDLVVTKY	2	['AEDLVVTKY', 9, 'Q9UQ80', 'PA2G4'];['SGEDEQQEQTIAEDLVVTKYK', 21, 'Q9UQ80', 'PA2G4']
RVPPPPPIA	2	['PARVPPPPPIAR', 12, 'P07910', 'HNRNPC'];['SYPARVPPPPPIA', 13, 'P07910', 'HNRNPC']
SLNEEEIRA	2	['LSLNEEEIRAN', 11, 'O00560', 'SDCBP'];['GLSLNEEEIRAN', 12, 'O00560', 'SDCBP']
VVHTPETSV	2	['VVHTPETSV', 9, 'O15427', 'SLC16A3'];['AEPEKNGEVVHTPETSV', 17, 'O15427', 'SLC16A3']
EERGFDKAY	2	['GKKLEERGFDKAYVVL', 16, 'O75531', 'BANF1'];['SLAGIGEVLGKKLEERGFDKAYVVL', 25, 'O75531', 'BANF1']
RIINEPTAA	2	['RIINEPTAA', 9, 'P11142', 'HSPA8'];['RIINEPTAAAIAY', 13, 'P11142', 'HSPA8']
LLGKDVLFL	2	['KSLLGKDVLFL', 11, 'P00558', 'PGK1'];['KSLLGKDVLFLKD', 13, 'P00558', 'PGK1']
RETLQQHKL	2	['SRETLQQHKLLK', 12, 'P14625', 'HSP90B1'];['PLNVSRETLQQHKLLK', 16, 'P14625', 'HSP90B1']
AENFKVFDF	2	['AENFKVFDF', 9, 'P15121', 'AKR1B1'];['NLVVIPKSVTPERIAENFKVFDF', 23, 'P15121', 'AKR1B1']
IMLEALERV	2	['IMLEALERV', 9, 'P62308', 'SNRPG'];['RGNSIIMLEALERV', 14, 'P62308', 'SNRPG']
NLLPKLHIV	2	['NLLPKLHIV', 9, 'Q9Y696', 'CLIC4'];['NLLPKLHIVQV', 11, 'O00299', 'CLIC1']
HVDPENFRL	2	['HVDPENFRLLGN', 12, 'P68871', 'HBB'];['HVDPENFRLLGNVL', 14, 'P68871', 'HBB']
ALSDHHIYL	2	['KALSDHHIYL', 10, 'P04075', 'ALDOA'];['VYKALSDHHIYL', 12, 'P04075', 'ALDOA']
YLENGKETL	2	['YLENGKETLQR', 11, 'P04439', 'HLA-A'];['RYLENGKETLQR', 12, 'P04439', 'HLA-A']
ILDKKVEKV	2	['ILDKKVEKV', 9, 'P08238', 'HSP90AB1'];['LMKEILDKKVEKVTISNR', 18, 'P08238', 'HSP90AB1']
KVFDKYMTI	2	['SVSHLRKVFDKYMTI', 15, 'P08758', 'ANXA5'];['GTRSVSHLRKVFDKYMTI', 18, 'P08758', 'ANXA5']
GTIGLIHAV	2	['GTIGLIHAV', 9, 'P09936', 'UCHL1'];['GTIGLIHAVA', 10, 'P09936', 'UCHL1']
NVDGHLYEL	2	['NNVDGHLYELDGRMPFPVN', 19, 'P09936', 'UCHL1'];['NNVDGHLYELDGRMPFPVNHG', 21, 'P09936', 'UCHL1']
AEAYLGKTV	2	['KEIAEAYLGKTV', 12, 'P11142', 'HSPA8'];['TKMKEIAEAYLGKTVTNA', 18, 'P11142', 'HSPA8']
ILTDITKGV	2	['ILTDITKGV', 9, 'P13639', 'EEF2'];['GPDGTGPNILTDITKGVQYL', 20, 'P13639', 'EEF2']
KLAKLQAQV	2	['MNQEKLAKLQAQVR', 14, 'P20290', 'BTF3'];['MKETIMNQEKLAKLQAQVR', 19, 'P20290', 'BTF3']
NLYPFVKTV	2	['NLYPFVKTV', 9, 'P31939', 'ATIC'];['NLYPFVKTVASPGVTVEE', 18, 'P31939', 'ATIC']
DDQLKVHGF	2	['AKDDQLKVHGF', 11, 'P41567', 'EIF1'];['GLAKDDQLKVHGF', 13, 'P41567', 'EIF1']
AETPDIKLF	2	['TEWETAAPAVAETPDIKLFG', 20, 'P46782', 'RPS5'];['TEWETAAPAVAETPDIKLFGK', 21, 'P46782', 'RPS5']
VLDDKDYFL	2	['VLDDKDYFLFRDGDILGKYVD', 21, 'P61604', 'HSPE1'];['VVLDDKDYFLFRDGDILGKYVD', 22, 'P61604', 'HSPE1']
SIIGRLLEV	2	['SIIGRLLEV', 9, 'P62136', 'PPP1CA'];['SDSEKLNLDSIIGRLLEV', 18, 'P62136', 'PPP1CA']
NVDSLITRL	2	['ADGELNVDSLITRL', 14, 'P62140', 'PPP1CB'];['ADGELNVDSLITRLLEVR', 18, 'P62140', 'PPP1CB']
YLIHFPVSV	2	['DLYLIHFPVSVKPGE', 15, 'Q04828', 'AKR1C1'];['DLYLIHFPVSVKPGEEVIPKD', 21, 'Q04828', 'AKR1C1']
FLNGEVIRL	2	['IIENPFLNGEVIRLDGA', 17, 'Q99714', 'HSD17B10'];['IIENPFLNGEVIRLDGAIRMQP', 22, 'Q99714', 'HSD17B10']
AADDSSVKL	2	['AADDSSVKLWDLRKLKNFKTLQL', 23, 'Q9UMS4', 'PRPF19'];['ATAADDSSVKLWDLRKLKNFKTLQL', 25, 'Q9UMS4', 'PRPF19']
NEITIPVTF	2	['PMPKLATQSNEITIPVTFESRA', 22, 'P04792', 'HSPB1'];['APMPKLATQSNEITIPVTFESRA', 23, 'P04792', 'HSPB1']
VLLESEQFL	3	['VLLESEQFLTELTR', 14, 'P37108', 'SRP14'];['VLLESEQFLTELTRLFQK', 18, 'P37108', 'SRP14'];['VLLESEQFLTELTRLFQKCR', 20, 'P37108', 'SRP14']
VAETPDIKL	3	['TEWETAAPAVAETPDIKL', 18, 'P46782', 'RPS5'];['TEWETAAPAVAETPDIKLFG', 20, 'P46782', 'RPS5'];['TEWETAAPAVAETPDIKLFGK', 21, 'P46782', 'RPS5']
GLMTTVHAI	3	['GIVEGLMTTVHAITA', 15, 'P04406', 'GAPDH'];['GIVEGLMTTVHAITATQK', 18, 'P04406', 'GAPDH'];['HDNFGIVEGLMTTVHAITA', 19, 'P04406', 'GAPDH']
YLEEPLTQV	3	['ALVQYLEEPLTQVA', 14, 'Q9Y2Q5', 'LAMTOR2'];['ALVQYLEEPLTQVAAS', 16, 'Q9Y2Q5', 'LAMTOR2'];['AQALVQYLEEPLTQVAAS', 18, 'Q9Y2Q5', 'LAMTOR2']
FLSFMNTEL	3	['SKTEFLSFMNTEL', 13, 'P31949', 'S100A11'];['TLSKTEFLSFMNTEL', 15, 'P31949', 'S100A11'];['AGKDGYNYTLSKTEFLSFMNTEL', 23, 'P31949', 'S100A11']
SSSGLNSEK	3	['SSSGLNSEKVAALIQKL', 17, 'Q13867', 'BLMH'];['SSSGLNSEKVAALIQKLNSDPQFV', 24, 'Q13867', 'BLMH'];['SSSGLNSEKVAALIQKLNSDPQFVL', 25, 'Q13867', 'BLMH']
YLSAVRATL	3	['TATLRPYLSAVRATLQ', 16, 'P59998', 'ARPC4'];['TATLRPYLSAVRATLQA', 17, 'P59998', 'ARPC4'];['TATLRPYLSAVRATLQAA', 18, 'P59998', 'ARPC4']
ALTGHLEEV	3	['ALTGHLEEVVLALLK', 15, 'P04083', 'ANXA1'];['ETLKKALTGHLEEVV', 15, 'P04083', 'ANXA1'];['ETLKKALTGHLEEVVL', 16, 'P04083', 'ANXA1']
SRQFSSRSG	3	['SRQFSSRSG', 9, 'P04264', 'KRT1'];['SRQFSSRSGYR', 11, 'P04264', 'KRT1'];['SRQFSSRSGYRSGGGFSSGSAGIIN', 25, 'P04264', 'KRT1']
NESEEVRQF	3	['ANESEEVRQFR', 11, 'P04632', 'CAPNS1'];['ANESEEVRQFRR', 12, 'P04632', 'CAPNS1'];['YSNIEANESEEVRQFRRLFAQL', 22, 'P04632', 'CAPNS1']
TADRWRVSL	3	['SSGVSEIRHTADRWRVSL', 18, 'P04792', 'HSPB1'];['SRQLSSGVSEIRHTADRWRVSL', 22, 'P04792', 'HSPB1'];['SSGVSEIRHTADRWRVSLDVNHF', 23, 'P04792', 'HSPB1']
AADKIHSSF	3	['QAADKIHSSFR', 11, 'P05120', 'SERPINB2'];['QAADKIHSSFRSL', 13, 'P05120', 'SERPINB2'];['QAADKIHSSFRSLSS', 15, 'P05120', 'SERPINB2']
SEFFRSGKY	3	['SEFFRSGKY', 9, 'P06733', 'ENO1'];['ASEFFRSGKY', 10, 'P06733', 'ENO1'];['ASEFFRSGKYDL', 12, 'P06733', 'ENO1']
ALSGHLETV	3	['ALSGHLETVIL', 11, 'P07355', 'ANXA2'];['SALSGHLETVILGLLK', 16, 'P07355', 'ANXA2'];['ALSGHLETVILGLLKTPAQYD', 21, 'P07355', 'ANXA2']
DMETKIKNY	3	['AEDMETKIKNY', 11, 'P14854', 'COX6B1'];['AEDMETKIKNYK', 12, 'P14854', 'COX6B1'];['AEDMETKIKNYKT', 13, 'P14854', 'COX6B1']
FVEPSRQFV	3	['MDQVMQFVEPSRQFVKDSIR', 20, 'P60059', 'SEC61G'];['MDQVMQFVEPSRQFVKDSIRLVK', 23, 'P60059', 'SEC61G'];['MDQVMQFVEPSRQFVKDSIRLVKR', 24, 'P60059', 'SEC61G']
YTDNLVRVW	3	['AGYTDNLVRVWQVTIGTR', 18, 'P63244', 'RACK1'];['DGQTLFAGYTDNLVRVWQV', 19, 'P63244', 'RACK1'];['DGQTLFAGYTDNLVRVWQVTIGTR', 24, 'P63244', 'RACK1']
LLSSHVRGV	3	['MKLLTHNLLSSHVRGVGSR', 19, 'Q9UI30', 'TRMT112'];['NLLSSHVRGVGSRGFPLRLQA', 21, 'Q9UI30', 'TRMT112'];['NLLSSHVRGVGSRGFPLRLQATEV', 24, 'Q9UI30', 'TRMT112']
SGGSIRSSY	3	['GGGGGGGLGSGGSIRSSY', 18, 'P35527', 'KRT9'];['SRSGGGGGGGLGSGGSIRSSY', 21, 'P35527', 'KRT9'];['YLSRSGGGGGGGLGSGGSIRSSY', 23, 'P35527', 'KRT9']
GLKEGIPAL	3	['KGLKEGIPALD', 11, 'P13639', 'EEF2'];['KGLKEGIPALDNFLDKL', 17, 'P13639', 'EEF2'];['KRKGLKEGIPALDNFLDKL', 19, 'P13639', 'EEF2']
GTGASGSFK	4	['KGTLVQTKGTGASGSFK', 17, 'P10412', 'H1-4'];['LVSKGTLVQTKGTGASGSFKLN', 22, 'P10412', 'H1-4'];['TKGTGASGSFKLNKKAASGEAKPK', 24, 'P10412', 'H1-4'];['TKGTGASGSFKLNKKAASGEAKPKA', 25, 'P10412', 'H1-4']
ALLGRIPSA	4	['GSEVSALLGRIPSAVGY', 17, 'P06576', 'ATP5F1B'];['TQAGSEVSALLGRIPSAVGY', 20, 'P06576', 'ATP5F1B'];['GSEVSALLGRIPSAVGYQPTL', 21, 'P06576', 'ATP5F1B'];['GSEVSALLGRIPSAVGYQPTLA', 22, 'P06576', 'ATP5F1B']
PAENGKSNF	4	['SRHPAENGKSNFL', 13, 'P61769', 'B2M'];['SRHPAENGKSNFLNC', 15, 'P61769', 'B2M'];['SRHPAENGKSNFLNCYV', 17, 'P61769', 'B2M'];['IQRTPKIQVYSRHPAENGKSNFL', 23, 'P61769', 'B2M']
TLWGIQKEL	4	['ADTLWGIQKELQF', 13, 'P00338', 'LDHA'];['SADTLWGIQKELQF', 14, 'P00338', 'LDHA'];['KSADTLWGIQKELQF', 15, 'P00338', 'LDHA'];['LTSEEEARLKKSADTLWGIQKELQF', 25, 'P00338', 'LDHA']
ALNEKLVNL	4	['ALNEKLVNL', 9, 'O00303', 'EIF3F'];['NLTQSQIALNEKLVNL', 16, 'O00303', 'EIF3F'];['ANLTQSQIALNEKLVNL', 17, 'O00303', 'EIF3F'];['LANLTQSQIALNEKLVNL', 18, 'O00303', 'EIF3F']
TINGHNAEV	4	['HTINGHNAEV', 10, 'P22626', 'HNRNPA2B1'];['YHTINGHNAEVRKA', 14, 'P22626', 'HNRNPA2B1'];['KIVLQKYHTINGHNAEVRKA', 20, 'P22626', 'HNRNPA2B1'];['HTINGHNAEVRKALSRQEMQEVQS', 24, 'P22626', 'HNRNPA2B1']
EEQKIVVKV	4	['IEEQKIVVKV', 10, 'P49207', 'RPL34'];['IEEQKIVVKVLK', 12, 'P49207', 'RPL34'];['LIEEQKIVVKVLK', 13, 'P49207', 'RPL34'];['AFLIEEQKIVVKVLKAQAQSQKAK', 24, 'P49207', 'RPL34']
AENGKSNFL	4	['SRHPAENGKSNFL', 13, 'P61769', 'B2M'];['SRHPAENGKSNFLNC', 15, 'P61769', 'B2M'];['SRHPAENGKSNFLNCYV', 17, 'P61769', 'B2M'];['IQRTPKIQVYSRHPAENGKSNFL', 23, 'P61769', 'B2M']
EVDKVTGRF	4	['EVDKVTGRF', 9, 'P63220', 'RPS21'];['EVDKVTGRFNGQFK', 14, 'P63220', 'RPS21'];['VAEVDKVTGRFNGQ', 14, 'P63220', 'RPS21'];['EVDKVTGRFNGQFKTY', 16, 'P63220', 'RPS21']
QLQGYLRSV	4	['PQLQGYLRSVF', 11, 'Q02878', 'RPL6'];['AIPQLQGYLRSVF', 13, 'Q02878', 'RPL6'];['AIPQLQGYLRSVFA', 14, 'Q02878', 'RPL6'];['AIPQLQGYLRSVFALTNG', 18, 'Q02878', 'RPL6']
ALNDHFVKL	5	['ALNDHFVKL', 9, 'P04406', 'GAPDH'];['ALNDHFVKLISW', 12, 'P04406', 'GAPDH'];['ALNDHFVKLISWY', 13, 'P04406', 'GAPDH'];['AGAGIALNDHFVKL', 14, 'P04406', 'GAPDH'];['DAGAGIALNDHFVKL', 15, 'P04406', 'GAPDH']
FAGDDAPRA	5	['FAGDDAPRA', 9, 'P60709', 'ACTB'];['FAGDDAPRAVFPSIVGRPR', 19, 'P60709', 'ACTB'];['GFAGDDAPRAVFPSIVGRPR', 20, 'P60709', 'ACTB'];['AGFAGDDAPRAVFPSIVGRPR', 21, 'P60709', 'ACTB'];['KAGFAGDDAPRAVFPSIVGRPR', 22, 'P60709', 'ACTB']
RLWSKAIFA	5	['SGRLWSKAIFA', 11, 'P18077', 'RPL35A'];['SGRLWSKAIFAGYK', 14, 'P18077', 'RPL35A'];['SGRLWSKAIFAGYKR', 15, 'P18077', 'RPL35A'];['SGRLWSKAIFAGYKRG', 16, 'P18077', 'RPL35A'];['SGRLWSKAIFAGYKRGLR', 18, 'P18077', 'RPL35A']
FILKKLDSI	5	['VTPFILKKLDSI', 12, 'Q8N4H5', 'TOMM5'];['RVTPFILKKLDSI', 13, 'Q8N4H5', 'TOMM5'];['LRVTPFILKKLDSI', 14, 'Q8N4H5', 'TOMM5'];['LLRVTPFILKKLDSI', 15, 'Q8N4H5', 'TOMM5'];['ALLRVTPFILKKLDSI', 16, 'Q8N4H5', 'TOMM5']
KTDKTLVLL	5	['KTDKTLVLL', 9, 'P07737', 'PFN1'];['KTDKTLVLLM', 10, 'P07737', 'PFN1'];['KTDKTLVLLMG', 11, 'P07737', 'PFN1'];['VTKTDKTLVLLMG', 13, 'P07737', 'PFN1'];['KTDKTLVLLMGKEGVHGGLINKK', 23, 'P07737', 'PFN1']
SLNLRETNL	5	['SLNLRETNL', 9, 'P08670', 'VIM'];['SSLNLRETNLD', 11, 'P08670', 'VIM'];['PLPNFSSLNLRETNLD', 16, 'P08670', 'VIM'];['PLPNFSSLNLRETNLDSL', 18, 'P08670', 'VIM'];['SSLNLRETNLDSLPLVDTHSKRTL', 24, 'P08670', 'VIM']
RLTDYVAFL	5	['RLTDYVAFLEN', 11, 'Q99627', 'COPS8'];['ARLTDYVAFLEN', 12, 'Q99627', 'COPS8'];['QQLARLTDYVAFL', 13, 'Q99627', 'COPS8'];['QLARLTDYVAFLEN', 14, 'Q99627', 'COPS8'];['QQLARLTDYVAFLEN', 15, 'Q99627', 'COPS8']
SVRYSSSKH	5	['SVRYSSSKHY', 10, 'P13645', 'KRT10'];['SVRYSSSKHYS', 11, 'P13645', 'KRT10'];['SVRYSSSKHYSSS', 13, 'P13645', 'KRT10'];['SVRYSSSKHYSSSR', 14, 'P13645', 'KRT10'];['SVRYSSSKHYSSSRSGGGGGGGG', 23, 'P13645', 'KRT10']
RMQKEITAL	5	['ADRMQKEITAL', 11, 'P60709', 'ACTB'];['PGIADRMQKEITAL', 14, 'P60709', 'ACTB'];['SGGTTMYPGIADRMQKEITAL', 21, 'P60709', 'ACTB'];['LSGGTTMYPGIADRMQKEITAL', 22, 'P60709', 'ACTB'];['VLSGGTTMYPGIADRMQKEITAL', 23, 'P60709', 'ACTB']
NEAPGPINF	5	['NEAPGPINFTMF', 12, 'O14950', 'MYL12B'];['NEAPGPINFTMFL', 13, 'O14950', 'MYL12B'];['MNEAPGPINFTMF', 13, 'O14950', 'MYL12B'];['MNEAPGPINFTMFL', 14, 'O14950', 'MYL12B'];['AYLDAMMNEAPGPINF', 16, 'O14950', 'MYL12B']
QEGKNVIGL	5	['QEGKNVIGL', 9, 'P37802', 'TAGLN2'];['QEGKNVIGLQMGTNR', 15, 'P37802', 'TAGLN2'];['NFSDNQLQEGKNVIGLQ', 17, 'P37802', 'TAGLN2'];['QEGKNVIGLQMGTNRGASQA', 20, 'P37802', 'TAGLN2'];['NFSDNQLQEGKNVIGLQMGTNR', 22, 'P37802', 'TAGLN2']
NLVEKTPAL	5	['AQFVRNLVEKTPALVN', 16, 'O75964', 'ATP5MG'];['AQFVRNLVEKTPALVNA', 17, 'O75964', 'ATP5MG'];['AQFVRNLVEKTPALVNAA', 18, 'O75964', 'ATP5MG'];['AQFVRNLVEKTPALVNAAVTY', 21, 'O75964', 'ATP5MG'];['AQFVRNLVEKTPALVNAAVTYSKPR', 25, 'O75964', 'ATP5MG']
EEQTPQNKI	5	['KEEQTPQNKITVV', 13, 'P00338', 'LDHA'];['KEEQTPQNKITVVGVGA', 17, 'P00338', 'LDHA'];['LKEEQTPQNKITVVGVGA', 18, 'P00338', 'LDHA'];['ATLKDQLIYNLLKEEQTPQNKIT', 23, 'P00338', 'LDHA'];['ATLKDQLIYNLLKEEQTPQNKITVV', 25, 'P00338', 'LDHA']
GEMMGGHAI	5	['VTGEMMGGHAI', 11, 'P07858', 'CTSB'];['VTGEMMGGHAIRILGWGV', 18, 'P07858', 'CTSB'];['KSGVYQHVTGEMMGGHAIRI', 20, 'P07858', 'CTSB'];['KSGVYQHVTGEMMGGHAIRILGW', 23, 'P07858', 'CTSB'];['LYKSGVYQHVTGEMMGGHAIRILGW', 25, 'P07858', 'CTSB']
MEKIWHHTF	5	['DMEKIWHHTF', 10, 'P60709', 'ACTB'];['DMEKIWHHTFY', 11, 'P60709', 'ACTB'];['DMEKIWHHTFYNEL', 14, 'P60709', 'ACTB'];['DMEKIWHHTFYNELR', 15, 'P60709', 'ACTB'];['DMEKIWHHTFYNELRV', 16, 'P60709', 'ACTB']
SLSTFQQMW	5	['SLSTFQQMWI', 10, 'P60709', 'ACTB'];['SLSTFQQMWIS', 11, 'P60709', 'ACTB'];['SLSTFQQMWISKQEYD', 16, 'P60709', 'ACTB'];['ASLSTFQQMWISKQEYD', 17, 'P60709', 'ACTB'];['SLSTFQQMWISKQEYDESGPSIVHR', 25, 'P60709', 'ACTB']
TLQEFLKLA	5	['NTLQEFLKLA', 10, 'Q9H299', 'SH3BGRL3'];['QNTLQEFLKLA', 11, 'Q9H299', 'SH3BGRL3'];['VEQNTLQEFLKLA', 13, 'Q9H299', 'SH3BGRL3'];['AVEQNTLQEFLKLA', 14, 'Q9H299', 'SH3BGRL3'];['EAVEQNTLQEFLKLA', 15, 'Q9H299', 'SH3BGRL3']
STLHLVLRL	6	['QKESTLHLVLRLRGG', 15, 'P62987', 'UBA52'];['IQKESTLHLVLRLRGG', 16, 'P62987', 'UBA52'];['YNIQKESTLHLVLRLRGG', 18, 'P62987', 'UBA52'];['GRTLSDYNIQKESTLHLVLRLR', 22, 'P62987', 'UBA52'];['GRTLSDYNIQKESTLHLVLRLRGG', 24, 'P62979;P62987', 'RPS27A;UBA52'];['DGRTLSDYNIQKESTLHLVLRLRGG', 25, 'P62987', 'UBA52']
DTNADKQLS	6	['LDTNADKQLS', 10, 'P06702', 'S100A9'];['DTNADKQLSF', 10, 'P06702', 'S100A9'];['DLDTNADKQLS', 11, 'P06702', 'S100A9'];['DTNADKQLSFE', 11, 'P06702', 'S100A9'];['DTNADKQLSFEE', 12, 'P06702', 'S100A9'];['DTNADKQLSFEEF', 13, 'P06702', 'S100A9']
VEQNTLQEF	6	['AVEQNTLQEF', 10, 'Q9H299', 'SH3BGRL3'];['AVEQNTLQEFL', 11, 'Q9H299', 'SH3BGRL3'];['EAVEQNTLQEFL', 12, 'Q9H299', 'SH3BGRL3'];['VEQNTLQEFLKLA', 13, 'Q9H299', 'SH3BGRL3'];['AVEQNTLQEFLKLA', 14, 'Q9H299', 'SH3BGRL3'];['EAVEQNTLQEFLKLA', 15, 'Q9H299', 'SH3BGRL3']
AGDDAPRAV	6	['AGDDAPRAVFPSIVGRPR', 18, 'P60709', 'ACTB'];['FAGDDAPRAVFPSIVGRPR', 19, 'P60709', 'ACTB'];['GFAGDDAPRAVFPSIVGRPR', 20, 'P60709', 'ACTB'];['AGFAGDDAPRAVFPSIVGRPR', 21, 'P60709', 'ACTB'];['KAGFAGDDAPRAVFPSIVGRPR', 22, 'P60709', 'ACTB'];['AGDDAPRAVFPSIVGRPRHQGVMV', 24, 'P60709', 'ACTB']
ALMDEVVKA	6	['KALMDEVVKA', 10, 'P00558', 'PGK1'];['ALMDEVVKATSR', 12, 'P00558', 'PGK1'];['KALMDEVVKATSR', 13, 'P00558', 'PGK1'];['ARGTKALMDEVVKA', 14, 'P00558', 'PGK1'];['GTKALMDEVVKATSR', 15, 'P00558', 'PGK1'];['ARGTKALMDEVVKATSR', 17, 'P00558', 'PGK1']
GEEGSARMW	6	['SSGAHGEEGSARMWK', 15, 'P12074', 'COX6A1'];['MSSGAHGEEGSARMWK', 16, 'P12074', 'COX6A1'];['SSGAHGEEGSARMWKT', 16, 'P12074', 'COX6A1'];['SSGAHGEEGSARMWKTL', 17, 'P12074', 'COX6A1'];['SSGAHGEEGSARMWKTLTF', 19, 'P12074', 'COX6A1'];['SSGAHGEEGSARMWKTLTFF', 20, 'P12074', 'COX6A1']
HLLQYNHRV	6	['HLLQYNHRVK', 10, 'P17931', 'LGALS3'];['HLLQYNHRVKKL', 12, 'P17931', 'LGALS3'];['DAHLLQYNHRVKKL', 14, 'P17931', 'LGALS3'];['VNDAHLLQYNHRVKKL', 16, 'P17931', 'LGALS3'];['AVNDAHLLQYNHRVKKL', 17, 'P17931', 'LGALS3'];['KVAVNDAHLLQYNHRVKKL', 19, 'P17931', 'LGALS3']
SLLGHLMIV	6	['DESLLGHLMIVG', 12, 'P49773', 'HINT1'];['DDESLLGHLMIVG', 13, 'P49773', 'HINT1'];['AEDDDESLLGHLMIVG', 16, 'P49773', 'HINT1'];['SVAEDDDESLLGHLMIVG', 18, 'P49773', 'HINT1'];['SQISVAEDDDESLLGHLMIVG', 21, 'P49773', 'HINT1'];['ISQISVAEDDDESLLGHLMIVG', 22, 'P49773', 'HINT1']
TIMPKDIQL	7	['VTIMPKDIQLAR', 12, 'P68431', 'H3C12'];['RVTIMPKDIQLARR', 14, 'P68431', 'H3C12'];['TIMPKDIQLARRIRGERA', 18, 'P68431', 'H3C12'];['VTIMPKDIQLARRIRGERA', 19, 'P68431', 'H3C12'];['RVTIMPKDIQLARRIRGERA', 20, 'P68431', 'H3C12'];['KRVTIMPKDIQLARRIRGERA', 21, 'P68431', 'H3C12'];['AIHAKRVTIMPKDIQLARRIRGERA', 25, 'P68431', 'H3C12']
GEASRLAHY	7	['GEASRLAHYNKR', 12, 'O60814', 'H2BC12'];['AGEASRLAHYNKR', 13, 'O60814', 'H2BC12'];['IAGEASRLAHYNK', 13, 'O60814', 'H2BC12'];['IAGEASRLAHYNKR', 14, 'O60814', 'H2BC12'];['FVNDIFERIAGEASRLAHY', 19, 'O60814', 'H2BC12'];['IAGEASRLAHYNKRSTITSR', 20, 'O60814', 'H2BC12'];['ERIAGEASRLAHYNKRSTITSREIQ', 25, 'O60814', 'H2BC12']
AGLQFPVGR	7	['AGLQFPVGR', 9, 'P0C0S5', 'H2AZ1'];['RAGLQFPVGRIH', 12, 'P0C0S5', 'H2AZ1'];['SSRAGLQFPVGR', 12, 'P20671', 'H2AC7'];['AGLQFPVGRVHR', 12, 'P20671', 'H2AC7'];['SSRAGLQFPVGRVHR', 15, 'P20671', 'H2AC7'];['AGLQFPVGRVHRLLR', 15, 'P20671', 'H2AC7'];['SSRAGLQFPVGRVHRLLR', 18, 'P20671', 'H2AC7']
AEKAYHEQL	7	['AEKAYHEQL', 9, 'P68366', 'TUBA4A'];['SAEKAYHEQL', 10, 'P68366', 'TUBA4A'];['SAEKAYHEQLSV', 12, 'P68366', 'TUBA4A'];['SAEKAYHEQLTV', 12, 'Q9BQE3', 'TUBA1C'];['APVISAEKAYHEQL', 14, 'P68366', 'TUBA4A'];['PLATYAPVISAEKAYHEQL', 19, 'P68366', 'TUBA4A'];['PLATYAPVISAEKAYHEQLSV', 21, 'P68366', 'TUBA4A']
RLMEPIYLV	7	['QPRLMEPIYLVEI', 13, 'P13639', 'EEF2'];['AQPRLMEPIYLVEI', 14, 'P13639', 'EEF2'];['TAQPRLMEPIYLVEI', 15, 'P13639', 'EEF2'];['VLTAQPRLMEPIYLVEI', 17, 'P13639', 'EEF2'];['SVLTAQPRLMEPIYLVEI', 18, 'P13639', 'EEF2'];['ASVLTAQPRLMEPIYLVEI', 19, 'P13639', 'EEF2'];['LYASVLTAQPRLMEPIYLVEI', 21, 'P13639', 'EEF2']
IQRTPKIQV	7	['IQRTPKIQV', 9, 'P61769', 'B2M'];['IQRTPKIQVY', 10, 'P61769', 'B2M'];['IQRTPKIQVYS', 11, 'P61769', 'B2M'];['IQRTPKIQVYSR', 12, 'P61769', 'B2M'];['IQRTPKIQVYSRHPAENGK', 19, 'P61769', 'B2M'];['IQRTPKIQVYSRHPAENGKSN', 21, 'P61769', 'B2M'];['IQRTPKIQVYSRHPAENGKSNFL', 23, 'P61769', 'B2M']
KESTLHLVL	7	['QKESTLHLVLRLRGG', 15, 'P62987', 'UBA52'];['IQKESTLHLVLRLRGG', 16, 'P62987', 'UBA52'];['YNIQKESTLHLVLRLRGG', 18, 'P62987', 'UBA52'];['GRTLSDYNIQKESTLHLVLR', 20, 'P62987', 'UBA52'];['GRTLSDYNIQKESTLHLVLRLR', 22, 'P62987', 'UBA52'];['GRTLSDYNIQKESTLHLVLRLRGG', 24, 'P62979;P62987', 'RPS27A;UBA52'];['DGRTLSDYNIQKESTLHLVLRLRGG', 25, 'P62987', 'UBA52']
ADGIVSKNF	7	['ADGIVSKNF', 9, 'P63220', 'RPS21'];['KADGIVSKNF', 10, 'P63220', 'RPS21'];['AKADGIVSKNF', 11, 'P63220', 'RPS21'];['LAKADGIVSKNF', 12, 'P63220', 'RPS21'];['SILRLAKADGIVSKNF', 16, 'P63220', 'RPS21'];['MGESDDSILRLAKADGIVSKNF', 22, 'P63220', 'RPS21'];['RMGESDDSILRLAKADGIVSKNF', 23, 'P63220', 'RPS21']
IGEHTPSAL	8	['KIGEHTPSAL', 10, 'P04075', 'ALDOA'];['VLKIGEHTPSAL', 12, 'P04075', 'ALDOA'];['KIGEHTPSALAIMENA', 16, 'P04075', 'ALDOA'];['KIGEHTPSALAIMENANVL', 19, 'P04075', 'ALDOA'];['IGEHTPSALAIMENANVLAR', 20, 'P04075', 'ALDOA'];['VLKIGEHTPSALAIMENANVL', 21, 'P04075', 'ALDOA'];['KIGEHTPSALAIMENANVLARYA', 23, 'P04075', 'ALDOA'];['VLKIGEHTPSALAIMENANVLARYA', 25, 'P04075', 'ALDOA']
ALALIYNEA	9	['GALALIYNEAL', 11, 'P06703', 'S100A6'];['LGALALIYNEA', 11, 'P06703', 'S100A6'];['LGALALIYNEAL', 12, 'P06703', 'S100A6'];['ALALIYNEALKG', 12, 'P06703', 'S100A6'];['FLGALALIYNEA', 12, 'P06703', 'S100A6'];['GALALIYNEALKG', 13, 'P06703', 'S100A6'];['LGALALIYNEALKG', 14, 'P06703', 'S100A6'];['FLGALALIYNEALKG', 15, 'P06703', 'S100A6'];['VTFLGALALIYNEALKG', 17, 'P06703', 'S100A6']
GDNLVTRSY	10	['GDNLVTRSY', 9, 'P02545', 'LMNA'];['FGDNLVTRSY', 10, 'P02545', 'LMNA'];['GGSFGDNLVTRSY', 13, 'P02545', 'LMNA'];['GGGSFGDNLVTRSY', 14, 'P02545', 'LMNA'];['GSGGGSFGDNLVTRSY', 16, 'P02545', 'LMNA'];['GGSGGGSFGDNLVTRSY', 17, 'P02545', 'LMNA'];['VGGSGGGSFGDNLVTRSY', 18, 'P02545', 'LMNA'];['SVGGSGGGSFGDNLVTRSY', 19, 'P02545', 'LMNA'];['RSVGGSGGGSFGDNLVTRSY', 20, 'P02545', 'LMNA'];['SYRSVGGSGGGSFGDNLVT…
FEADGPKQM	10	['FEADGPKQM', 9, 'P01584', 'IL1B'];['FFEADGPKQM', 10, 'P01584', 'IL1B'];['FEADGPKQMK', 10, 'P01584', 'IL1B'];['FFEADGPKQMK', 11, 'P01584', 'IL1B'];['EDDLFFEADGPKQM', 14, 'P01584', 'IL1B'];['EDDLFFEADGPKQMK', 15, 'P01584', 'IL1B'];['GNEDDLFFEADGPKQM', 16, 'P01584', 'IL1B'];['GNEDDLFFEADGPKQMK', 17, 'P01584', 'IL1B'];['YSGNEDDLFFEADGPKQM', 18, 'P01584', 'IL1B'];['YSGNEDDLFFEADGPKQMK', 19, 'P01584',…
SSSSLEKSY	10	['SSSSLEKSYE', 10, 'P60709', 'ACTB'];['ASSSSLEKSYE', 11, 'P60709', 'ACTB'];['AASSSSLEKSYE', 12, 'P60709', 'ACTB'];['TAASSSSLEKSYE', 13, 'P60709', 'ACTB'];['ATAASSSSLEKSYE', 14, 'P60709', 'ACTB'];['SSSSLEKSYELPDGQVITI', 19, 'P60709', 'ACTB'];['ASSSSLEKSYELPDGQVITI', 20, 'P60709', 'ACTB'];['AASSSSLEKSYELPDGQVITI', 21, 'P60709', 'ACTB'];['TAASSSSLEKSYELPDGQVITI', 22, 'P60709', 'ACTB'];['ATAASSSSLEKS…
LADAINTEF	11	['LADAINTEFK', 10, 'P08670', 'VIM'];['LADAINTEFKNT', 12, 'P08670', 'VIM'];['LADAINTEFKNTR', 13, 'P08670', 'VIM'];['SLADAINTEFKNT', 13, 'P08670', 'VIM'];['FSLADAINTEFKNT', 14, 'P08670', 'VIM'];['FSLADAINTEFKNTR', 15, 'P08670', 'VIM'];['QDSVDFSLADAINTEF', 16, 'P08670', 'VIM'];['VDFSLADAINTEFKNT', 16, 'P08670', 'VIM'];['QDSVDFSLADAINTEFK', 17, 'P08670', 'VIM'];['SVDFSLADAINTEFKNT', 17, 'P08670', 'VI…
RVAPEEHPV	11	['RVAPEEHPV', 9, 'P60709', 'ACTB'];['RVAPEEHPVL', 10, 'P60709', 'ACTB'];['RVAPEEHPVLL', 11, 'P60709', 'ACTB'];['LRVAPEEHPVL', 11, 'P60709', 'ACTB'];['RVAPEEHPVLLT', 12, 'P60709', 'ACTB'];['NELRVAPEEHPVLL', 14, 'P60709', 'ACTB'];['YNELRVAPEEHPVL', 14, 'P60709', 'ACTB'];['RVAPEEHPVLLTEA', 14, 'P60709', 'ACTB'];['RVAPEEHPVLLTEAP', 15, 'P60709', 'ACTB'];['LRVAPEEHPVLLTEAPLNPK', 20, 'P60709', 'ACTB'];…
FRVPTANVS	12	['FRVPTANVS', 9, 'P04406', 'GAPDH'];['AFRVPTANVS', 10, 'P04406', 'GAPDH'];['AFRVPTANVSV', 11, 'P04406', 'GAPDH'];['AFRVPTANVSVV', 12, 'P04406', 'GAPDH'];['FRVPTANVSVVD', 12, 'P04406', 'GAPDH'];['FRVPTANVSVVDL', 13, 'P04406', 'GAPDH'];['AFRVPTANVSVVDL', 14, 'P04406', 'GAPDH'];['MAFRVPTANVSVVDL', 15, 'P04406', 'GAPDH'];['AFRVPTANVSVVDLT', 15, 'P04406', 'GAPDH'];['AFRVPTANVSVVDLTC', 16, 'P04406', 'G…
VGDEDFVHL	12	['HVGDEDFVHL', 10, 'P04080', 'CSTB'];['HVGDEDFVHLR', 11, 'P04080', 'CSTB'];['HVGDEDFVHLRV', 12, 'P04080', 'CSTB'];['VHVGDEDFVHLR', 12, 'P04080', 'CSTB'];['IKVHVGDEDFVHL', 13, 'P04080', 'CSTB'];['FIKVHVGDEDFVHL', 14, 'P04080', 'CSTB'];['IKVHVGDEDFVHLR', 14, 'P04080', 'CSTB'];['FIKVHVGDEDFVHLR', 15, 'P04080', 'CSTB'];['GTNYFIKVHVGDEDFVHLR', 19, 'P04080', 'CSTB'];['SQVVAGTNYFIKVHVGDEDFVHLR', 24, 'P0…
FLSELTQQL	12	['PDGFLSELTQQL', 12, 'P14174', 'MIF'];['VPDGFLSELTQQL', 13, 'P14174', 'MIF'];['ASVPDGFLSELTQQL', 15, 'P14174', 'MIF'];['PRASVPDGFLSELTQQL', 17, 'P14174', 'MIF'];['PRASVPDGFLSELTQQLA', 18, 'P14174', 'MIF'];['NVPRASVPDGFLSELTQQL', 19, 'P14174', 'MIF'];['PRASVPDGFLSELTQQLAQA', 20, 'P14174', 'MIF'];['TNVPRASVPDGFLSELTQQL', 20, 'P14174', 'MIF'];['VNTNVPRASVPDGFLSELTQQL', 22, 'P14174', 'MIF'];['IVNTNVP…
VSDGVIKVF	12	['ASGVAVSDGVIKVF', 14, 'P23528', 'CFL1'];['ASGVAVSDGVIKVFN', 15, 'P23528', 'CFL1'];['VSDGVIKVFNDMKVRK', 16, 'P23528', 'CFL1'];['AVSDGVIKVFNDMKVRK', 17, 'P23528', 'CFL1'];['ASGVAVSDGVIKVFNDM', 17, 'P23528', 'CFL1'];['ASGVAVSDGVIKVFNDMK', 18, 'P23528', 'CFL1'];['GVAVSDGVIKVFNDMKVRK', 19, 'P23528', 'CFL1'];['ASGVAVSDGVIKVFNDMKV', 19, 'P23528', 'CFL1'];['SGVAVSDGVIKVFNDMKVRK', 20, 'P23528', 'CFL1'];[…
GLGSGGSIR	12	['GGGGGGLGSGGSIR', 14, 'P35527', 'KRT9'];['GGGGGGGLGSGGSIR', 15, 'P35527', 'KRT9'];['SGGGGGGGLGSGGSIR', 16, 'P35527', 'KRT9'];['RSGGGGGGGLGSGGSIR', 17, 'P35527', 'KRT9'];['GGGGGGGLGSGGSIRSS', 17, 'P35527', 'KRT9'];['SGGGGGGGLGSGGSIRSS', 18, 'P35527', 'KRT9'];['SRSGGGGGGGLGSGGSIR', 18, 'P35527', 'KRT9'];['GGGGGGGLGSGGSIRSSY', 18, 'P35527', 'KRT9'];['RSGGGGGGGLGSGGSIRSS', 19, 'P35527', 'KRT9'];['SR…
NSDTHSSTF	12	['NSDTHSSTFD', 10, 'P04406', 'GAPDH'];['FNSDTHSSTFD', 11, 'P04406', 'GAPDH'];['SDFNSDTHSSTF', 12, 'P04406', 'GAPDH'];['NSDTHSSTFDAG', 12, 'P04406', 'GAPDH'];['SDFNSDTHSSTFD', 13, 'P04406', 'GAPDH'];['SSDFNSDTHSSTF', 13, 'P04406', 'GAPDH'];['SSDFNSDTHSSTFD', 14, 'P04406', 'GAPDH'];['NSDTHSSTFDAGAG', 14, 'P04406', 'GAPDH'];['TEHQVVSSDFNSDTHSSTF', 19, 'P04406', 'GAPDH'];['TEHQVVSSDFNSDTHSSTFD', 20, …
EELGSKAKF	13	['EEELGSKAKFAGR', 13, 'P06733', 'ENO1'];['IEEELGSKAKFAGR', 14, 'P06733', 'ENO1'];['LRIEEELGSKAKFAGR', 16, 'P06733', 'ENO1'];['IEEELGSKAKFAGRNFR', 17, 'P06733', 'ENO1'];['RIEEELGSKAKFAGRNFR', 18, 'P06733', 'ENO1'];['QLLRIEEELGSKAKFAGR', 18, 'P06733', 'ENO1'];['EELGSKAKFAGRNFRNPLAK', 20, 'P06733', 'ENO1'];['EEELGSKAKFAGRNFRNPLAK', 21, 'P06733', 'ENO1'];['KYNQLLRIEEELGSKAKFAGR', 21, 'P06733', 'ENO1'…
SGDGVTHTV	13	['SGDGVTHTV', 9, 'P60709', 'ACTB'];['SGDGVTHTVPIYEG', 14, 'P60709', 'ACTB'];['SGDGVTHTVPIYEGY', 15, 'P60709', 'ACTB'];['DSGDGVTHTVPIYEG', 15, 'P60709', 'ACTB'];['DSGDGVTHTVPIYEGY', 16, 'P60709', 'ACTB'];['IVMDSGDGVTHTVPIYEG', 18, 'P60709', 'ACTB'];['GIVMDSGDGVTHTVPIYEGY', 20, 'P60709', 'ACTB'];['SGDGVTHTVPIYEGYALPHAIL', 22, 'P60709', 'ACTB'];['TTGIVMDSGDGVTHTVPIYEGY', 22, 'P60709', 'ACTB'];['SGDG…
AVFPSIVGR	14	['AVFPSIVGRPR', 11, 'P60709', 'ACTB'];['PRAVFPSIVGRPR', 13, 'P60709', 'ACTB'];['APQAVFPSIVGRPR', 14, 'Q9BYX7', 'POTEKP'];['PRAVFPSIVGRPRHQ', 15, 'P60709', 'ACTB'];['PRAVFPSIVGRPRHQG', 16, 'P60709', 'ACTB'];['APQAVFPSIVGRPRHQ', 16, 'Q9BYX7', 'POTEKP'];['GDDAPRAVFPSIVGRPR', 17, 'P60709', 'ACTB'];['AGDDAPRAVFPSIVGRPR', 18, 'P60709', 'ACTB'];['PRAVFPSIVGRPRHQGVMV', 19, 'P60709', 'ACTB'];['FAGDDAPRAVF…
GEPLGRVSF	14	['GEPLGRVSF', 9, 'P62937', 'PPIA'];['DGEPLGRVSF', 10, 'P62937', 'PPIA'];['VDGEPLGRVSF', 11, 'P62937', 'PPIA'];['GEPLGRVSFELF', 12, 'P62937', 'PPIA'];['AVDGEPLGRVSF', 12, 'P62937', 'PPIA'];['DGEPLGRVSFELF', 13, 'P62937', 'PPIA'];['DIAVDGEPLGRVSF', 14, 'P62937', 'PPIA'];['AVDGEPLGRVSFELF', 15, 'P62937', 'PPIA'];['FDIAVDGEPLGRVSF', 15, 'P62937', 'PPIA'];['DIAVDGEPLGRVSFE', 15, 'P62937', 'PPIA'];['FD…
TVDGPSGKL	15	['TVDGPSGKLWR', 11, 'P04406', 'GAPDH'];['TQKTVDGPSGKLW', 13, 'P04406', 'GAPDH'];['TQKTVDGPSGKLWR', 14, 'P04406', 'GAPDH'];['ATQKTVDGPSGKLWR', 15, 'P04406', 'GAPDH'];['TQKTVDGPSGKLWRD', 15, 'P04406', 'GAPDH'];['AITATQKTVDGPSGKLW', 17, 'P04406', 'GAPDH'];['AITATQKTVDGPSGKLWR', 18, 'P04406', 'GAPDH'];['VHAITATQKTVDGPSGKL', 18, 'P04406', 'GAPDH'];['HAITATQKTVDGPSGKLW', 18, 'P04406', 'GAPDH'];['HAITAT…
RMFGGPGTA	21	['RMFGGPGTASRP', 12, 'P08670', 'VIM'];['RMFGGPGTASRPSSS', 15, 'P08670', 'VIM'];['RRMFGGPGTASRPSSS', 16, 'P08670', 'VIM'];['RMFGGPGTASRPSSSR', 16, 'P08670', 'VIM'];['RMFGGPGTASRPSSSRS', 17, 'P08670', 'VIM'];['RRMFGGPGTASRPSSSR', 17, 'P08670', 'VIM'];['RMFGGPGTASRPSSSRSYVT', 20, 'P08670', 'VIM'];['STRSVSSSSYRRMFGGPGTA', 20, 'P08670', 'VIM'];['SSSYRRMFGGPGTASRPSSSR', 21, 'P08670', 'VIM'];['RMFGGPGTA…
SLGSALRPS	59	['SLGSALRPS', 9, 'P08670', 'VIM'];['SLGSALRPST', 10, 'P08670', 'VIM'];['YSLGSALRPS', 10, 'P08670', 'VIM'];['SLGSALRPSTS', 11, 'P08670', 'VIM'];['YSLGSALRPST', 11, 'P08670', 'VIM'];['SLGSALRPSTSR', 12, 'P08670', 'VIM'];['TYSLGSALRPST', 12, 'P08670', 'VIM'];['YSLGSALRPSTS', 12, 'P08670', 'VIM'];['YSLGSALRPSTSR', 13, 'P08670', 'VIM'];['SLGSALRPSTSRS', 13, 'P08670', 'VIM'];['TYSLGSALRPSTS', 13, 'P086…
